# Comparing diploid and triploid apples from a diverse collection

**DOI:** 10.1101/2024.07.17.603958

**Authors:** Elaina Greaves, Thomas Davies, Sean Myles, Zoë Migicovsky

## Abstract

Apples (*Malus* X. *domestica* Borkh.) are an economically important fruit species and the focus of continuing breeding efforts around the world. While most apple varieties are diploid, ploidy levels vary across the species, and triploids may be used in breeding despite poor fertility. The impact of ploidy on agricultural traits in apple is not well understood but is an important factor to consider when breeding new apple varieties. Here, we use mean heterozygosity values to categorize 970 apple accessions as diploid or triploid and then contrast apples of varying ploidy levels across 10 agriculturally important traits with sample sizes ranging from 427 to 928 accessions. After correction for multiple testing, we determine that triploids have significantly higher phenolic content. By examining historical release dates for apple varieties, our findings suggest that contemporary breeding programs are primarily releasing diploid varieties, and triploids tend to be older varieties. Ultimately, our results suggest that phenotypic differences between diploids and triploids are subtle and often insignificant indicating that triploids may not provide substantial benefit above diploids to apple breeding programs.
