## Supplementary material for "Comparing diploid and triploid apples from a diverse collection": Table S1

apple_id	PLANTID	usda_ploidy	het	ploidy
1	Jonafree	NA	0.3372502937720329	2x
4	Florina	NA	0.3308062620825594	2x
5	Liberty	2x	0.3559474621886964	2x
6	Judaine	NA	0.345333762935446	2x
7	Novaspy	NA	0.3989992797846935	2x
8	Dayton	NA	0.3315454304234108	2x
10	Vanda	NA	0.3696789355975892	2x
11	Rouville	NA	0.47331412759182745	3x
12	Moira	NA	0.3770800955232933	2x
13	INR 6407	NA	0.3294890261930935	2x
14	CBR 4T 29	NA	0.38181835411849435	2x
15	Co-op 29	NA	0.32088434858420833	2x
16	Topaz	NA	0.3462150790341534	2x
18	Generos	NA	0.3479777112315682	2x
19	Crimson Crisp	NA	0.3420075054016148	2x
20	Romus 3	NA	0.3519483719343467	2x
22	Voinea	NA	0.34399757401159925	2x
23	Rebella	NA	0.3815719646715439	2x
24	Britegold	NA	0.3476839391986657	2x
26	Priam	NA	0.35267806375800764	2x
27	√âcolette	NA	0.358506121830105	2x
28	Macfree	NA	0.3621071983624578	2x
29	Ottawa 654	NA	0.34540957507296915	2x
30	Richelieu	NA	0.3336302642052993	2x
31	Fantazja	NA	0.34739016716576326	2x
32	Shizuka	NA	0.3401785375838672	2x
33	Supermac	NA	0.3318486789735037	2x
34	SJCXN982	NA	0.5416019104658656	3x
35	8B 14 56	NA	0.3354118494370949	2x
36	MN1839	NA	0.3816098707403055	2x
37	SJCA 14R3A108	NA	0.3455517228308252	2x
38	NY65707-19	NA	0.3729293809938971	2x
39	Keepsake	NA	0.3412020014404306	2x
40	Braeburn	NA	0.32519616390584133	2x
41	SJC 649	NA	0.35403320571623514	2x
43	Rubinette	NA	0.3832587847314355	2x
44	SJCA 16R5A15	NA	0.31173003297827984	2x
45	Melrose	2x	0.34265190857056216	2x
46	8C 18 30	NA	0.3511712975247337	2x
47	11W-19-18	NA	0.36738561843751183	2x
48	Red Delicious	NA	0.3614059360903681	2x
49	SPA 283	NA	0.3546681323679921	2x
50	8S-29-18	NA	0.32433380084151475	2x
51	Maigold	NA	0.3846897388271862	2x
52	Kensei	NA	0.3544975550585649	2x
53	SPA 505	NA	0.48348243053712897	3x
54	8S-26-52	NA	0.2990314999431409	2x
55	McShay	NA	0.3464140858951518	2x
56	Zestar	NA	0.3540711117849968	2x
57	McIntosh	NA	0.37557332929001935	2x
58	Ginger gold	NA	0.36900610287707064	2x
59	Priscilla	NA	0.35704673818278304	2x
60	Pinova	NA	0.3634244342519237	2x
61	Piflora	NA	0.3345779159243395	2x
62	Redfree	2x	0.3544880785413745	2x
63	Aroma	NA	0.34541905159015956	2x
64	Pia	NA	0.3658883287214283	2x
65	Holly	2x	0.3541279708881392	2x
66	Otava	NA	0.3797429968537963	2x
67	Elstar	NA	0.3393446040711118	2x
68	Rewina	NA	0.34862211440051555	2x
69	Regine	NA	0.34883059777870434	2x
70	Blackmac	NA	0.3687976194988818	2x
71	MN1797	NA	0.33513703043857324	2x
72	Arlet	NA	0.3510765323528297	2x
73	Trent	NA	0.326484970243736	2x
74	Sir Prize	3x	0.3792028353739434	2x
75	Resi	NA	0.35092490807778326	2x
76	Redstarkingvale	NA	0.373327394715894	2x
77	NY74828	NA	0.33740191804707936	2x
78	NY75413	NA	0.5344376634699215	3x
79	Novamac	NA	0.29319396535385317	2x
80	SJC 8428-2	NA	0.3497782494977446	2x
81	Freedom	NA	0.374151851711459	2x
82	Remura	NA	0.3585819339676282	2x
83	Reglindis	NA	0.35338880254728783	2x
84	Murray	NA	0.3484704901254691	2x
85	SJC 658	NA	0.35618437511845646	2x
86	SJC 686-1	NA	0.33438838558053147	2x
87	S47-20-005	NA	0.31010007202153067	2x
89	Galarina	NA	0.35552101891512833	2x
92	Cotton Candy	NA	0.3199082673135969	2x
94	S47-20-037	NA	0.3338766536522497	2x
95	SJC 8444-2	NA	0.3196808309010273	2x
96	Reinet Russet	NA	0.3953129145976271	2x
97	INR 6690	NA	0.28021113680300214	2x
98	INR 3318	NA	0.33955308744930063	2x
99	Egremont Russet	NA	0.5029851029149767	3x
131	Rhode Island Greening	3x	0.5825783707971647	3x
133	Banon's Seedling	NA	0.35670558356392856	2x
134	Cortland	NA	0.37569652401349457	2x
135	Stayman	3x	0.46148743413820553	3x
136	Northern Spy	2x	0.34961714870550775	2x
137	Emilia	NA	0.34956976611955576	2x
138	Petrel	NA	0.3393161745195406	2x
139	Nova Easygro	NA	0.3575489935938744	2x
140	Rambo-Red Summer	NA	0.4547212008642584	3x
141	Red Apple	NA	0.3640498843864903	2x
142	Lady	NA	0.29524089306698004	2x
143	Ingrid Marie	NA	0.356857207838975	2x
145	Redspur Delicious	NA	0.3527728289299117	2x
146	Cox's Orange Pippin	NA	0.33275842462378225	2x
148	Marshall McIntosh	2x	0.37052234562753494	2x
150	James Grieve (Red Rosamund strain)	NA	0.3598612637883325	2x
152	Kimball McIntosh 2-4-4-4	2x/4x	0.4045999014442212	2x
153	Chisel Jersey	2x	0.32391683408513705	2x
154	Clivia	NA	0.33325120351768317	2x
155	Baldwin	3x	0.5003032485500929	3x
156	Cherry Cox	NA	0.3116352678063758	2x
157	Korichnoe Polosatoje	NA	0.31711269474242826	2x
158	Crimson Beauty	NA	0.35422273606004323	2x
160	Fuji Red Sport Type 2	NA	0.3783783783783784	2x
162	Antonovka Kamenichka	NA	0.347996664265949	2x
163	Koningszuur	NA	0.32910048898828703	2x
164	Delicious	NA	0.3671866115765134	2x
167	Granny Smith	NA	0.3614059360903681	2x
169	Summerred	NA	0.37580076570258897	2x
171	Empire	NA	0.364656381486676	2x
176	Jonagold	3x	0.47212008642583675	3x
177	Mollie's Delicious	NA	0.36427732079905994	2x
178	Casa Nova de Alco Baca-9	NA	0.3573405102156855	2x
179	Yellow Transparent	NA	0.3611121640574656	2x
181	Viking	NA	0.3147151358932565	2x
182	Ozark Gold	NA	0.3617660437436033	2x
183	Monroe	NA	0.31237443614722715	2x
184	Djulabia	2x	0.28447556953868314	2x
186	Pacific Gold	NA	0.3345968689587203	2x
187	Finson's Orange	NA	0.3377146431143626	2x
188	Jonamac	NA	0.37928812402865697	2x
189	Pink Pearl	NA	0.3431446874644631	2x
190	GMAL 3223	2x	0.3545449376445169	2x
191	Burgundy	NA	0.3866419013684091	2x
192	Surprise	NA	0.474811417307911	3x
193	GMAL 3163	2x	0.16074068458360183	2x
194	Spokane Beauty	NA	0.333459686895872	2x
195	Poeltsamaa Winter Apple	NA	0.3311379401842235	2x
196	Domaine	3x	0.509353322466927	3x
198	Winter Banana	NA	0.33309010272544637	2x
203	Virginiagold	2x	0.32827603199272204	2x
204	Anna	NA	0.3216993290625829	2x
205	Gala	NA	0.3823300860467761	2x
206	Idagold	NA	0.3545733671960881	2x
207	Medaille d'Or	2x	0.3290910124710966	2x
208	Rosemary Russet	NA	0.35623175770440846	2x
209	Smith Jonathan	4x	0.368873431636405	2x
212	Ein Shemer	NA	0.3854289071680376	2x
213	Reinette Simirenko	NA	0.3602213714415678	2x
214	Ingol	NA	0.35696144952806946	2x
216	Gravenstein Washington Red	3x	0.4655433834956977	3x
220	Sweet Delicious	NA	0.3711667487964823	2x
221	Megumi	NA	0.3410788067169554	2x
222	Golden Delicious	NA	0.3680584511580304	2x
223	Haralson	NA	0.38784541905159015	2x
224	Spartan	2x	0.3701432849399189	2x
225	Idared	NA	0.37118570183086314	2x
226	Rome Beauty Law	NA	0.3490011750881316	2x
227	Esopus Spitzenburg	2x	0.3746635836397407	2x
228	Reinette Russet	NA	0.33608468215761345	2x
229	Prime Red	NA	0.3472480194079072	2x
230	Eden	NA	0.3793070770630378	2x
231	Coxs Orange	NA	0.3116447443235662	2x
232	Senshu	NA	0.30588302187180166	2x
233	MN1802	NA	0.337581971873697	2x
234	Iwakami	NA	0.35747318145635115	2x
235	Pink Lady	NA	0.37509002691330884	2x
236	Kogetsu	NA	0.3568477313217846	2x
237	SJC A 37+	NA	0.3285508509912437	2x
238	Chinook	NA	0.4566828399226716	3x
239	Empress	NA	0.3333554452067776	2x
241	MN1849	NA	0.4517740040180433	3x
242	Tsugaru	NA	0.3526022516204844	2x
243	Hokuto	NA	0.36866494825821616	2x
244	KAS 21	NA	0.35663924794359575	2x
245	Akane	NA	0.33838747583488116	2x
246	Buckeye Gala	NA	0.35410901785375837	2x
247	Geneva early	NA	0.3503468405291687	2x
249	KAS 11	NA	0.3085648762366855	2x
250	Orin	NA	0.33454948637276827	2x
251	Red-Del-Stark	NA	0.36039194875099506	2x
252	Pionier	NA	0.39341761115954665	2x
253	Sayaka	NA	0.3530097418596717	2x
254	Jerseyred	NA	0.4600564800424548	3x
256	Boughsweet	NA	0.35209051969220273	2x
259	KAS 53	NA	0.3528486410674349	2x
260	KAS 60	NA	0.33260680034873585	2x
262	Chehalis	NA	0.33318486789735036	2x
264	KAS 62	NA	0.32940373753837987	2x
266	KAR 103	NA	0.34883059777870434	2x
267	KAS 72	NA	0.49423827754823546	3x
271	Rogers Mac	NA	0.36640953716690045	2x
274	KAR 86	NA	0.4674576399681589	3x
275	KAS 57	NA	0.3040730070884349	2x
276	KAS 59	NA	0.5543004435010045	3x
278	KAR 91	NA	0.3337629354459649	2x
279	KAS 65	NA	0.32138660399529967	2x
280	KAR 94	NA	0.40645729881354004	2x
283	KAS 63	NA	0.3493897122929381	2x
284	KAR 96	NA	0.3459118304840605	2x
285	KAS 76	NA	0.3780087942079527	2x
287	KAS 61	NA	0.525141200106137	3x
288	KAS 50	NA	0.34390280883969526	2x
289	KAR 112	NA	0.3720291118608089	2x
290	KAS 69	NA	0.3706265873166294	2x
291	KAS 68	NA	0.36653273189037566	2x
292	KAR 88	NA	0.37347901899094044	2x
293	KAS 66	NA	0.34796823471437777	2x
295	KAR 102	NA	0.34565596451991965	2x
296	KAR 101	NA	0.5941871043554073	3x
297	KAS 79	NA	0.3476934157158561	2x
298	KAR 110	NA	0.34390280883969526	2x
299	KAR 104	NA	0.4491300557219211	3x
300	KAR 105	NA	0.3647132405898184	2x
301	KAR 107	NA	0.3657272279291915	2x
302	KAR 85	NA	0.4737595238997764	3x
304	KAR 83	NA	0.36871233084416816	2x
305	KAR 95	NA	0.33624578294985025	2x
306	KAR 89	NA	0.3702096205602517	2x
307	KAR 84	NA	0.5497611917668018	3x
310	KAS 70	NA	0.3363784541905159	2x
311	KAR 81	NA	0.3004055949357492	2x
313	KAS 64	NA	0.36435313293658317	2x
314	KAS 56	NA	0.4763087070239945	3x
315	KAR 51	NA	0.3247602441150828	2x
317	KAR 98	NA	0.3346347750274819	2x
324	KAR 111	NA	0.3736401197831773	2x
325	KAS 42	NA	0.43075508888973124	3x
326	Evangeline	NA	0.3628463667033092	2x
327	KAR 35	NA	0.3667317387513741	2x
328	KAS 39	NA	0.3693946400818771	2x
329	KAR 52	NA	0.37165952769038324	2x
330	KAR 92	NA	0.33136537659679316	2x
331	KAS 48	NA	0.34520109169478036	2x
332	KAS 44	NA	0.3579185777643001	2x
334	KAS 41	NA	0.275235965278041	2x
339	KAR 16	NA	0.5282779272961601	3x
342	KAS 20	NA	0.3476744626814753	2x
343	KAS 6	NA	0.3286171866115765	2x
345	KAR 33	NA	0.31893218604298545	2x
348	KAR 37	NA	0.3676699139532239	2x
349	KAR 15	NA	0.3038550471930556	2x
350	KAR 24	NA	0.39015768924604827	2x
353	KAS 45	NA	0.3007467495546037	2x
355	KAS 19	NA	0.30968310526515297	2x
356	KAR 25	NA	0.3549808574352754	2x
357	Heart of Gold	NA	0.3589799476896251	2x
358	Black Pearl	NA	0.36043933133694706	2x
359	KAR 26	NA	0.5300310829763846	3x
360	KAS 7	NA	0.36171866115765133	2x
363	KAR 14	NA	0.31799401084113565	2x
365	Circassian Apple	NA	0.3003203062810356	2x
366	Bulmer Norman	3x	0.4527785148402259	3x
367	Collins June	NA	0.3594158674803836	2x
368	Amri	NA	0.3511807740419241	2x
369	Dudley	NA	0.3631780448049733	2x
373	C.P. Close	NA	0.34033963837610404	2x
374	Bisbee	NA	0.3498256320836966	2x
375	Dekkers Glorie	2x	0.3423107539517077	2x
376	Early Bird Red	NA	0.35658238884045335	2x
377	Ballyfatten	NA	0.36634320154656763	2x
380	Colby Baldwin	NA	0.46687009590235395	3x
381	Carola	NA	0.34956028960236535	2x
382	Democrat	NA	0.38950380955991054	2x
383	Black Crofton	NA	0.364608998900724	2x
384	Chenango Strawberry	NA	0.3546776088851825	2x
385	Bonum	NA	0.3833156438345779	2x
386	Coombs Wealthy	4x	0.4210321822523786	2x
387	Charles Ross	NA	0.32871195178348056	2x
388	Belle Imperiale	2x	0.34972139039460215	2x
389	Bonza	NA	0.3521379022781547	2x
390	Aargauer Jubilaums	NA	0.4795022933171601	3x
391	Blauacher	NA	0.35967173344452447	2x
393	Directeur Lesage	NA	0.3597475455820477	2x
394	American Summer Pearmain	NA	0.3745593419506463	2x
395	Alton	NA	0.3629032258064516	2x
396	Crow Egg	2x	0.37307152875175315	2x
397	Bushy Grove	NA	0.3902619309351427	2x
398	Carroll	NA	0.3957298813540048	2x
399	Cleopatra	NA	0.36522497251810015	2x
400	Dubbele Zoete Aagt	NA	0.6224650316515674	3x
401	Arkansas Black	NA	0.379382889200561	2x
402	Crollon	2x	0.32096016072173156	2x
403	Black Ben Davis	NA	0.36799211553769756	2x
404	Alpinist	NA	0.35133239831697055	2x
405	Belle de Nordhaussen	2x	0.37165952769038324	2x
406	Bisbee Giant Winesap	3x	0.4945604791327092	3x
407	Dermen Black Stayman	NA	0.48802168227133164	3x
408	Clear Heart	2x	0.3430878283613206	2x
409	Bodil Neergaard	NA	0.34583601834653727	2x
410	Dufflin	2x	0.33789469694098023	2x
411	Aivania	NA	0.24298737727910238	2x
412	Edelborsdorfer	2x	0.31149312004851976	2x
413	Discovery	NA	0.3400174367916303	2x
414	Alnarp 2	NA	0.35812706114248893	2x
417	Early Harvest	NA	0.354971380918085	2x
418	Anisim	NA	0.36941359311625793	2x
419	Early Banta	NA	0.33667222622341836	2x
421	Coe's Golden Drop	NA	0.3407850346840529	2x
422	Brusnichnoe	NA	0.32006936810583375	2x
423	Chautauqua	NA	0.38035897047117245	2x
424	Bessemianka Michurina	NA	0.45595314809901066	3x
425	Berglander	NA	0.4822789128539479	3x
426	Claudius Herbstapfel	NA	0.3916075963761798	2x
427	Blair	NA	0.3260016678670255	2x
428	Brazil	NA	0.36232515825783707	2x
429	Belle de Crollon	2x	0.34434820514764414	2x
430	Devonshire Quarrenden	NA	0.34140100830142905	2x
431	Arkansas	3x	0.41486296956142676	2x
432	Earliblaze	NA	0.3967343921761874	2x
433	Captain Kidd	NA	0.37437928812402865	2x
434	Blaxtayman	NA	0.32888252909290777	2x
435	Bean	NA	0.3174917554300444	2x
436	American Forestier	2x	0.33195292066259807	2x
437	Boiken	NA	0.3589704711724347	2x
438	Beverly Hills	NA	0.2942553352791782	2x
439	Blenheim Orange	3x	0.6691842614002502	3x
440	Court Pendu	2x	0.35913157196467155	2x
441	Brown's Apple	2x	0.34643303892953264	2x
442	Charlamoff	NA	0.34470831280087944	2x
443	Blahova Ruzena	NA	0.3533129904097646	2x
444	Benoni	NA	0.3787763921003753	2x
445	Atlas	NA	0.36525340206967133	2x
446	Cornish Gilliflower	NA	0.3069633448315075	2x
447	Creamy Kitaika	NA	0.33927826845077896	2x
448	Black Oxford	NA	0.34957924263674617	2x
449	Delikates	NA	0.36729085326560784	2x
450	Collamer Twenty Ounce	NA	0.36776467912512795	2x
451	Damelot	2x	0.3215192752359653	2x
452	Britemac	NA	0.3342651908570562	2x
453	Canavial-14	3x	0.5026629013305031	3x
454	Cranzhevoje	NA	0.3772601493499109	2x
455	Caillouett	3x	0.47952124635154086	3x
456	Coconut Crunch	NA	0.39240362382017363	2x
457	Early Crimson	NA	0.334919070543194	2x
458	Antonovka Ottawa	NA	0.337629354459649	2x
459	Drakenstein	NA	0.34697320040938556	2x
460	Akero	NA	0.49150904059739964	3x
461	Beauty of Bath	NA	0.32060005306849626	2x
462	Crawley Reinette	NA	0.3421970357454228	2x
463	Autumn Arctic	NA	0.36924301580683067	2x
464	Brunnerling	NA	0.4976877298055419	3x
465	Coat Jersey	2x	0.3706739699025814	2x
466	Chieftain	2x	0.3666085440278989	2x
467	Doux Tardif	3x	0.4814260263068117	3x
468	Ananas Berzenicki	NA	0.35696144952806946	2x
469	Amur Naliv	2x	0.3677836321595087	2x
471	Deacon Jones	NA	0.3281907433380084	2x
472	Crimson Bramley	NA	0.45061786892081424	3x
473	Crimson King	3x	0.4537830256624086	3x
474	Cheddar	NA	0.34134414919828665	2x
475	Chiver's Delight	NA	0.3550377165384178	2x
476	Antonovka	NA	0.5162427504643493	3x
477	Daux Belan	2x	0.3458075887949661	2x
478	Bob White	2x	0.3790322580645161	2x
480	Blairmont	NA	0.3668928395436109	2x
481	Bouteille	NA	0.36130169440127363	2x
482	Court Royal	3x	0.45672074599143325	3x
483	Baumann's Reinette	2x	0.35717940942344867	2x
484	Camuzat	2x	0.37661574618096355	2x
485	Caravel	NA	0.3494844774648421	2x
486	Brettacher	3x	0.4634680262309996	3x
487	Belle Norman	2x	0.4070732724309162	2x
489	Champagne Reinette	NA	0.3601739888556158	2x
490	Benitts Roter Finkenwerde	NA	0.3345779159243395	2x
491	Carlton	NA	0.3663811076153292	2x
492	Beforest	NA	0.5844073386149122	3x
493	Anis Aliy K-32	NA	0.3347579697509571	2x
494	Blanc Mollet	2x	0.3389371138319245	2x
495	Early Joe	NA	0.3403112088245328	2x
496	Bemali	NA	0.31913119290398395	2x
499	Belle Fleur de France	3x	0.5021890754709829	3x
500	Apfel aus Grunheide	NA	0.35776695348925364	2x
501	Akin	2x	0.3466320457905311	2x
502	Cartigny	3x	0.4851123914938782	3x
503	Berner Rosen	NA	0.3571888859406391	2x
504	Doux Normandie	2x	0.3368712330844168	2x
505	Alkmene	NA	0.35227057351882035	2x
506	Boutteville	2x	0.3654713619650506	2x
507	Bella de Jardins	2x	0.36396459573177664	2x
508	Coast Apple	NA	0.3518820363140139	2x
510	Charden	NA	0.48165346271938136	3x
511	Cestra Belferkitaika	NA	0.3469921534437663	2x
512	Bedford Red	NA	0.36835222319093286	2x
513	Anoka	NA	0.3549145218149426	2x
514	Dakota	NA	0.38205526704825443	2x
515	Duchess	NA	0.3572741745953527	2x
516	Collet	NA	0.35964330389295324	2x
517	Barry	NA	0.3777718812781926	2x
521	Doucet Rouge	3x	0.465315947083128	3x
522	Cheal's Golden Gem	NA	0.19949963989234676	2x
523	Crown Prince Rudolf	NA	0.35204313710625074	2x
524	Dulcina	NA	0.3577006178689208	2x
527	Beacon	NA	0.3210454493764452	2x
528	Dunkerton Late Sweet	2x	0.34134414919828665	2x
529	Ashmead's Kernel	3x	0.47969182366096813	3x
530	Berlepsch Red	NA	0.3620598157765058	2x
531	C'Huero Biz Bras	3x	0.2846745763996816	2x
533	Crookston	NA	0.37959137257874986	2x
536	Drap d'Or Guemene	2x	0.35931162579128917	2x
537	Binet Rouge	2x	0.3377620257003146	2x
538	Clear Gold	NA	0.35409954133656796	2x
540	Dukat	NA	0.34918122891474923	2x
541	Arkad Zimnyi	NA	0.34087979985595696	2x
542	Del Cirio	NA	0.3394298927258254	2x
543	Boche	2x	0.34016906106667677	2x
544	Conrad	NA	0.37834994882680717	2x
545	Bongkushu (880626)	NA	0.1861472271710701	2x
546	Acme	NA	0.3503373640119783	2x
547	Beatrix	NA	0.35789962472991926	2x
548	Belle de Boskoop	3x	0.4761760357833289	3x
549	Blaze	NA	0.33964785262120467	2x
550	Binet Blanc	2x	0.34874530912399077	2x
551	Cimitiere	2x	0.35959592130700124	2x
552	Diana	NA	0.44596489898032676	3x
553	Belle Fille	3x	0.47988135400477616	3x
554	Auralia	NA	0.3593874379288124	2x
555	Black Gilliflower	NA	0.34009324892915355	2x
556	Battleford	NA	0.30712444562374436	2x
557	Amere de Bellevue	3x	0.48211781206171106	3x
559	Adersleber Kalvill	NA	0.3612353587809408	2x
560	Champlain	NA	0.3296690800197112	2x
561	Bonne-Hotture	2x	0.33212349797202534	2x
562	Bramley	3x	0.4753421022705735	3x
563	Dunning	NA	0.3402448732042	2x
564	Cole	NA	0.3944884576020621	2x
565	Brunnsapple	NA	0.3495887191539365	2x
566	Benham	NA	0.3305030135324665	2x
567	Bietigheimer	NA	0.46415033546870854	3x
568	Annie Elizabeth	NA	0.33789469694098023	2x
569	Bella di Pontoise	2x	0.34136310223266747	2x
570	Bowden Seedling	NA	0.3651396838633865	2x
571	Amelia	NA	0.3765967931465828	2x
572	Baxter	NA	0.3559758917402676	2x
573	Bashkirian Beauty	NA	0.559825253023009	3x
574	Blue Pearmain	NA	0.340197490618248	2x
575	Ottawa 665	NA	0.30928509154315603	2x
576	Tom McLean	NA	0.3731662939236572	2x
577	Cannonball	NA	0.35488609226337137	2x
578	Astrachan	NA	0.3793639361661802	2x
581	Kent VI	NA	0.3410124710966226	2x
583	Canada Grise	NA	0.49169857094120767	3x
584	Gala Must Regal Prince	NA	0.3823679921155377	2x
586	Ottawa 381	NA	0.38127819263864143	2x
588	Reine des Reinettes	NA	0.39123801220575416	2x
589	Princesse	NA	0.4031973769000417	2x
590	Suntan	NA	0.48201357037261666	3x
592	Korona	NA	0.3268829839657329	2x
594	S47-21-33	NA	0.301883931617452	2x
596	S42-38-04	NA	0.3579849133846329	2x
599	S47-25-41	NA	0.40038285129449225	2x
602	S47-23-22	NA	0.3684848944315985	2x
609	S47-24-47	NA	0.3316591486296956	2x
610	S47-25-72	NA	0.5295667336340548	3x
611	S47-21-25	NA	0.34996777984155264	2x
612	S47-21-32	NA	0.3220215306470566	2x
614	S47-20-38	NA	0.3259637617982639	2x
615	S42-61-05	NA	0.3720954474811417	2x
616	S41-11-03	NA	0.5672548425002844	3x
617	S42-28-05	NA	0.5360771009438611	3x
620	Sunrise	NA	0.34358060725522155	2x
621	S42-39-10	NA	0.34233918350327885	2x
624	S42-08-08	NA	0.32220158447367425	2x
628	S47-21-84	NA	0.33494750009476515	2x
629	S47-25-51	NA	0.36049619044008946	2x
630	S47-25-05	NA	0.33869072438497405	2x
632	S47-25-48	NA	0.4502956673363405	3x
634	S47-12-67	NA	0.4501724726128653	3x
638	S23-04-570	NA	0.3605625260604223	2x
641	S23-03-20	NA	0.5177968992835753	3x
642	S23-02-626	NA	0.4162275880368447	2x
643	S29-13-73	NA	0.44413593116257916	3x
647	S47-23-82	NA	0.36965998256320837	2x
648	S29-05-38	NA	0.31233653007846557	2x
649	S23-14-46	NA	0.38359993935028996	2x
651	S23-03-749	NA	0.5478469352943406	3x
652	S47-23-49	NA	0.3386054357302604	2x
653	S47-25-82	NA	0.37793298207042947	2x
654	S12-31-18	NA	0.3371650051173193	2x
657	S47-23-52	NA	0.47410067851863086	3x
658	S29-08-17	NA	0.43519009893483945	3x
659	S23-04-05	NA	0.37726962586710133	2x
660	S29-13-105	NA	0.3334407338614912	2x
662	S16-06-72	NA	0.33624578294985025	2x
668	S31-04-41	NA	0.3689113377051666	2x
672	S38-03-25	NA	0.38790227815473255	2x
673	S38-04-01	NA	0.35660134187483417	2x
674	S42-40-09	NA	0.3296122209165687	2x
675	S19-23-52	NA	0.35477237405708656	2x
677	S38-03-28	NA	0.328133884234866	2x
678	S38-04-11	NA	0.34476517190402184	2x
679	S38-03-89	NA	0.35292445320495813	2x
680	S38-03-15	NA	0.3752321746711649	2x
681	S38-06-140	NA	0.3399416246541071	2x
682	S19-33-04	NA	0.3533508964785262	2x
685	S19-15-03	NA	0.4353606762442667	3x
686	S10-13-28	NA	0.38377999317690764	2x
687	S10-17-58	NA	0.3614627951935105	2x
688	S16-06-84	NA	0.36653273189037566	2x
690	S10-16-14	NA	0.3736969788863197	2x
695	Ottawa 533	NA	0.6796368598612638	3x
698	S19-17-31	NA	0.3332891095864448	2x
700	S16-15-106	NA	0.38235851559834727	2x
702	Holland	2x	0.3313843296311739	2x
703	Hardy Cumberland	NA	0.3514745460748266	2x
704	Joan	NA	0.35463970281642093	2x
705	King Harry	NA	0.3458454948637277	2x
706	King Cole	NA	0.37762973352033663	2x
707	Krapchatoe	NA	0.34796823471437777	2x
708	Jonathan	NA	0.37838785489556875	2x
709	Hibernal	NA	0.40640991622758804	2x
710	Heimenhofer	NA	0.39348394677987947	2x
711	Leyda	NA	0.35410901785375837	2x
712	Hawkeye	NA	0.3735264015768925	2x
713	Laxton's Fortune	NA	0.3335165459990144	2x
714	Gewurzluiken	2x	0.37503316781016643	2x
715	Ellison's Orange	NA	0.3577953830408248	2x
716	Inducoa No. II	NA	0.3621071983624578	2x
717	Garrison	NA	0.35706569121716386	2x
718	Jan Steen	NA	0.3528960236533869	2x
719	Lindel	NA	0.36144384215912967	2x
720	Korallo	NA	0.31392858496645315	2x
722	Golden Winesap	NA	0.3476555096470945	2x
723	Frequin Audievre	NA	0.3489443159849892	2x
724	Frostproof	NA	0.32568894279974225	2x
725	Jonagram	NA	0.35740684583601834	2x
726	Lombart's Calville	2x	0.38701148553883474	2x
727	Lord Lambourne	NA	0.3532845608581934	2x
728	Graue Renette Von Zabergau	NA	0.49080777832530986	3x
729	Kendall	NA	0.35389105795837916	2x
730	Gold Canel	NA	0.3137295781054547	2x
731	Launette	2x	0.4647663090860847	3x
732	Jubillee	2x	0.3608183920245631	2x
733	Golden Harvey	2x	0.35314241310033734	2x
737	Greendale	NA	0.38295553618134265	2x
738	Hubbards Pearmain	2x	0.4023160608013343	2x
739	Honeygold	NA	0.3484989196770403	2x
740	Grenadier	NA	0.3309673628747963	2x
741	Ellis Bitter	2x	0.31551116333725027	2x
742	Golden Reinette	NA	0.35704673818278304	2x
743	Liaofu	NA	0.3409556119934802	2x
744	Jamba	NA	0.37563966491035217	2x
745	Gruzhovka of Moscow	NA	0.34144839088738105	2x
746	Gladstone	NA	0.3484041545051363	2x
749	Kandil Kitaika	NA	0.25967552405140065	2x
751	Krievu Rosmarins	NA	0.34401652704598007	2x
752	Hua Guan	NA	0.34052916871991207	2x
753	Kestrel	NA	0.36711079943899017	2x
754	Korei	NA	0.34848944315984987	2x
755	Karmijn	3x	0.4473863765588871	3x
756	Erickson	NA	0.3419695993328532	2x
757	Frogmore	NA	0.3345684394071491	2x
759	Halberstadter Jungfernapfel	NA	0.36304537356430766	2x
760	King	4x	0.4540578446609302	3x
761	Gros Frequin	3x	0.46809256661991583	3x
762	Le Bret	2x	0.3401311549979152	2x
763	Grosse Mouche	2x	0.5357075167734354	3x
764	Feys Record	NA	0.3346347750274819	2x
765	Hudson's Golden Gem	NA	0.3566108183920246	2x
766	Guldborg	NA	0.439065994465714	3x
767	Livadiyskoye	NA	0.3472101133391456	2x
768	Frequin	2x	0.35778590652363446	2x
769	Galicia	NA	0.33887077821159167	2x
770	Golden Russet	2x	0.3572078389750199	2x
771	Frumos de Voinesta	NA	0.34388385580531444	2x
772	Kitaika Zolotaia Ranniaia	NA	0.2894412645464539	2x
773	Korobovka	NA	0.31739699025814033	2x
774	Lakeland	NA	0.36266631287669154	2x
775	Karastojanka	NA	0.3094556688525833	2x
776	Fillbarrel	2x	0.3573405102156855	2x
777	Field Spy	NA	0.3411261893029074	2x
778	Idajon	NA	0.37126151396838636	2x
779	Jefferis	2x	0.3413157196467154	2x
780	Goodland	NA	0.35399529964747356	2x
781	Holaart Doux	2x	0.34713430120162236	2x
782	Harcourt	2x	0.34661309275615027	2x
783	Gallia Beauty	NA	0.36746143057503505	2x
785	Isle of Wight Pippin	2x	0.33218983359235815	2x
786	Geoagiu 21	NA	0.34185588112656834	2x
787	Kanorkowa	NA	0.3628842727720708	2x
788	Fallawater	NA	0.4491869148250635	3x
789	Lande	2x	0.34523899776354194	2x
790	Lemoen	NA	0.46674690117887874	3x
791	Hotle Rome	2x	0.3703233387665365	2x
793	Kandil Sinap	NA	0.2611728137674842	2x
794	Frequin Tardive de la Sarthe	2x	0.3471153481672416	2x
795	Fireside	2x	0.3397047117243471	2x
796	Goldjon	NA	0.3619650506046018	2x
797	Gales	NA	0.3429267275690838	2x
798	Hall Keeper	NA	0.3220594367158182	2x
799	Gibbs Golden Gage	NA	0.34002691330882073	2x
800	Merton 778	NA	0.3371555286001289	2x
801	Liestnaya Antonoffku	2x	0.3180319169098973	2x
802	Hendrick Sweet	NA	0.34665099882491185	2x
803	Griffith	NA	0.366305295477806	2x
804	Loop Giant Spy	NA	0.3549145218149426	2x
806	Honey Ball	NA	0.352308479587582	2x
807	Kingjon	2x	0.3881865736704446	2x
808	Jonalicious	NA	0.3422538948485653	2x
809	Kitanosachi	NA	0.3324551760736894	2x
810	Glenorchie	NA	0.3845096850005686	2x
811	Litevsky Jadernac	2x	0.37475834881164477	2x
813	King David	2x	0.3541848299912816	2x
814	La Paix	2x	0.3567719191842614	2x
816	Jonared	NA	0.37045601000720213	2x
817	Kile	NA	0.3550377165384178	2x
818	Huidobro	NA	0.3099863538152458	2x
820	Keuleman	NA	0.3746541071225503	2x
821	Ingram	NA	0.34784503999090255	2x
822	Hermann	NA	0.34282248587998937	2x
823	Ivan	NA	0.3082616276865926	2x
825	Garland	NA	0.3693662105303059	2x
826	Goldsmith	NA	0.3521189492437739	2x
827	Ermak	NA	0.31446874644630607	2x
828	Lord Seedling	NA	0.36096053978241915	2x
829	Keegan's Crab	NA	0.31570069368105835	2x
830	Golden Noble	NA	0.4389048936734771	3x
831	Jewett Red	2x	0.3216803760282021	2x
832	Flower of Kent	NA	0.43515219286607787	3x
833	Hoover	NA	0.3241727000492779	2x
834	June Wealthy	NA	0.33786626738940906	2x
836	Holstein	3x	0.46079564838330617	3x
837	Granite Beauty	2x	0.36770782002198554	2x
838	Herma	NA	0.4634585497138092	3x
840	Ernst Bosch	NA	0.36006027064933094	2x
841	Kinsei	NA	0.3580417724877753	2x
843	Erwin Bauer	NA	0.4506462984723854	3x
844	Eickhoff	NA	0.36438156248815434	2x
845	Howgate Wonder	NA	0.4015958454948637	2x
848	Jakob Fischer	3x	0.46621621621621623	3x
849	Lamb Abbey Pearmain-A	NA	0.3606193851635647	2x
850	Huvitus	NA	0.3285698040256245	2x
851	Johannes Bottner	NA	0.4839941624654107	3x
852	Ikorocavka Alaja	NA	0.33672908532656076	2x
853	Komlensk	NA	0.2941605701072742	2x
854	Golden Precoce	NA	0.3562601872559797	2x
855	Euzia	NA	0.4599238088017892	3x
856	Gloria Mundi	NA	0.34569387058868123	2x
857	Heiya	2x	0.358553504416057	2x
858	Elektra	2x	0.36474167014138964	2x
859	Egri Piros	NA	0.3485652552973731	2x
860	Elisa Ratkee	2x	0.39152230772146623	2x
861	Lemon Pippin	NA	0.3501667867025511	2x
862	Hubbardston Nonsuch	NA	0.3788522042378985	2x
863	Golden Nugget	NA	0.365243925552481	2x
864	Jewel	NA	0.35878094082862666	2x
866	Longfield	NA	0.35829763845191615	2x
867	Iunost	NA	0.29937265456199535	2x
868	Linda	NA	0.41522307721466206	2x
869	Foxwhelp	2x	0.4982373678025852	3x
870	Langworthy	2x	0.353180319169099	2x
871	Honora	NA	0.38684090822940753	2x
872	Frequin Lacaille	2x	0.3079204730677381	2x
873	King of the Pippins	NA	0.38249118683901295	2x
874	Kemp	NA	0.4061919563322088	2x
875	Greenchisel	NA	0.5088700200902164	3x
876	Lane's Prince Albert	NA	0.3763409271824419	2x
877	Eurika	NA	0.5630377923505553	3x
878	Heyer #2	NA	0.3499393502899814	2x
879	Gallen	NA	0.42496493688639553	2x
880	Late Strawberry	NA	0.2907205943671582	2x
881	Julyred	NA	0.3602308479587582	2x
882	Katja	NA	0.3381884689738827	2x
885	Jones Favorite	NA	0.32696827262044653	2x
888	Lobo	2x	0.3602592775103294	2x
889	Isayev's Desertnyi	NA	0.3360467760888518	2x
890	Grise Dieppoise	NA	0.34648042151548464	2x
891	Khashabi	NA	0.23559569387058868	2x
892	Kerry Pippin	NA	0.38649975361055305	2x
893	Kardinal Bea	NA	0.35181570069368107	2x
894	John Standish	NA	0.36647587278723326	2x
895	Kidd's Orange Red	NA	0.4014252681854365	2x
896	Gilliflower	NA	0.3483378188848035	2x
897	Kamsomolez	NA	0.36189871498426895	2x
898	Exeter Cross	NA	0.3334028277927296	2x
899	Kosmonaut	NA	0.34879269170994276	2x
900	George Cave	2x	0.3689113377051666	2x
901	Geeveston Fanny	NA	0.38169515939501913	2x
902	Freiherr Von Berlepsch	2x	0.3470963951328608	2x
903	Golden Uralian	NA	0.2991073120806641	2x
904	Jouveaux	2x	0.3368617565672264	2x
905	Geneva Ontario	4x	0.34873583260680036	2x
906	Kaiser Wilhelm	NA	0.5053447556953868	3x
907	Imperial Stayman	NA	0.3494181418445093	2x
908	Feuillard	2x	0.3473522610970016	2x
909	King Edward VII	NA	0.3570941207687351	2x
910	Jaune lu Desert	NA	0.482705356127516	3x
911	Harry Masters Jersey	2x	0.3271767559986354	2x
912	Fenouillet Gris	3x	0.4670975323149236	3x
913	Loyalist	NA	0.3439122853568856	2x
914	Primrouge	NA	0.3477502748189985	2x
915	Lyons	NA	0.37591448390887383	2x
916	Morden 363	NA	0.36177552026079374	2x
917	Rosu de Cluj	NA	0.4286607785906524	3x
918	Luke	NA	0.343921761874076	2x
919	Rouge Belle de Boskoop	3x	0.4744513096546757	3x
920	Ottawa 274	NA	0.382822864940677	2x
921	Red Belflower	NA	0.3444998294226906	2x
922	Lyman Prolific	2x	0.3181266820818013	2x
923	Richland Crab	NA	0.36086577461051517	2x
924	Oliver or Senator	2x	0.3421970357454228	2x
925	Nehou	3x	0.44264811796368597	3x
926	Oswego	NA	0.35522724688222584	2x
927	Pup's Jeannette	2x	0.3427845798112278	2x
928	Marquesa	NA	0.3169136878814298	2x
929	Montgomery	NA	0.3224858799893863	2x
930	Renown	NA	0.32929001933209506	2x
931	Orei	NA	0.3156154050263447	2x
932	Paulista	2x	0.3189037564914143	2x
933	Northwood	2x	0.3553883476744627	2x
934	Ottawa 292	NA	0.36084682157613435	2x
935	Red Baron	NA	0.39135173041203897	2x
936	Ranger	NA	0.3676320078844623	2x
937	Ohio Nonpareil	2x	0.3879401842234942	2x
938	Red Paducah	NA	0.3698589894242068	2x
939	Merton Delight	NA	0.4366494825821614	3x
940	Oriole	NA	0.3394298927258254	2x
941	Reinette do Chenee	2x	0.4802035555892498	3x
942	Mucina	NA	0.351531405177969	2x
943	Red Canada	NA	0.3532371782722414	2x
944	Quinte	NA	0.341211477957621	2x
945	Pomme Thoury	2x	0.3476176035783329	2x
946	Middleton Fameuse	NA	0.3666654031310413	2x
947	Paraquet	NA	0.3085459232023047	2x
948	Mantuanskoye	NA	0.3805390242977901	2x
949	Malinda	NA	0.35400477616466397	2x
950	Reta	2x	0.36261893029073955	2x
952	Novinka	NA	0.3611121640574656	2x
953	Patul	NA	0.3364637428452295	2x
954	Quebec Belle	NA	0.3607141503354687	2x
956	Repinaldo do Liebana	2x	0.3504036996323111	2x
958	Minister von Hammerstein	NA	0.3636044880785414	2x
959	Qing Guan	NA	0.3629032258064516	2x
960	Princesa	NA	0.30955043402448734	2x
962	Mleevskaya Crasavitsa	NA	0.40050604601796747	2x
964	Miron Sacharanij	3x	0.43784352374815205	3x
965	Paradiso	NA	0.48230734240551915	3x
966	Mislimka	NA	0.3408987528903377	2x
967	Norland	NA	0.3420075054016148	2x
968	Regent	NA	0.3902619309351427	2x
969	Pfirsichroter Sommerapfel	NA	0.37004851976801484	2x
970	Ottawa 546	NA	0.33104317501231945	2x
971	Niagara	NA	0.3332132974489216	2x
972	Pomme Raisin	2x	0.3545070315757553	2x
973	Oekonomierat Echter-meyer	NA	0.25445396307948903	2x
975	Redwell	NA	0.386168075508889	2x
976	Primus	NA	0.37201015882642813	2x
977	Manitoba Spy	NA	0.3380747507675979	2x
978	Red Sauce	NA	0.35221371441567795	2x
979	Peau d'Ane	NA	0.3146488002729237	2x
980	Mitschurins Samenloser	NA	0.33839695235207157	2x
981	Prairie Spy	NA	0.3707403055229142	2x
982	Reid's Seedling	NA	0.3475133618892385	2x
983	Pigeonnet	2x	0.35351199727076305	2x
984	Ottawa 271	NA	0.34890640991622757	2x
985	Potter	2x	0.3396004700352526	2x
986	Minnehaha	NA	0.37291042795951634	2x
987	Red Spy	NA	0.34884007429589475	2x
988	Reveles Bumbierabols	NA	0.3722755013077594	2x
989	Roxbury Russet	3x	0.5003222015844737	3x
990	Muscadet de Dieppe	2x	0.3372597702892233	2x
991	Porter	NA	0.3711383192449111	2x
994	Nittany	NA	0.33128956445926994	2x
995	Mantet	NA	0.36089420416208634	2x
996	Rokewood	NA	0.3556252606042227	2x
997	Renet Bergamotnyj	NA	0.33325120351768317	2x
998	Primate	NA	0.41025738220689134	2x
999	Muz-alma	NA	0.47691520412418026	3x
1000	Paradis do Vayre	NA	0.35745422842197033	2x
1001	Maharaji	NA	0.33784731435502824	2x
1002	Odin	NA	0.365480838482241	2x
1003	Potomac	NA	0.38814866760168304	2x
1004	Lurared	NA	0.3645237102460104	2x
1007	Maunzenapfel	NA	0.3748246844319776	2x
1008	Oxbo	NA	0.36882604905045296	2x
1009	Pixie	NA	0.33568666843561656	2x
1010	Metais	2x	0.3533319434441454	2x
1011	Reinette Grise	2x	0.3373640119783177	2x
1012	Murasaki	2x	0.3618797619498882	2x
1013	Old Pearmain	2x	0.355018763504037	2x
1014	Paide's Winter Apple	NA	0.3203062810355938	2x
1015	Orleans	NA	0.3703138622493461	2x
1016	Monmouth Beauty	NA	0.46017967476593	3x
1017	Maiden Blush	NA	0.3315928130093628	2x
1018	Redstreak	2x	0.3515977407983018	2x
1019	Red Dijmanszoet	NA	0.3307209734278458	2x
1021	Messire Jacques	NA	0.3380557977332171	2x
1022	March #1	3x	0.4592699291156514	3x
1023	Merton Beauty	NA	0.3158902240248664	2x
1024	Pederstrup	NA	0.37306205223456274	2x
1025	Pomme Cloche	2x	0.35398582313028315	2x
1026	Noel Deschamps	2x	0.36866494825821616	2x
1029	Norfolk Royal	NA	0.31485728365111254	2x
1030	Lorna Doone	NA	0.3107065691217164	2x
1031	Malt Bagaevskii	NA	0.318591031424131	2x
1032	Nanny	NA	0.5222887684318259	3x
1033	Marachal	NA	0.40942344869413594	2x
1034	Nitschners Erdbeerapfel	NA	0.3541279708881392	2x
1035	Nubeena	NA	0.3866324248512187	2x
1036	Purpurroter Cousinot	NA	0.3766062696637732	2x
1037	Redgold	NA	0.32739471589401464	2x
1039	Maunerbe	2x	0.3636613471816838	2x
1041	Marin Onfroy	2x	0.38713468026231	2x
1042	Roter Eiserapfel	NA	0.49548917781736856	3x
1043	Lubec #1	NA	0.36687388650923014	2x
1044	Milton	NA	0.3594442970319548	2x
1046	Pommier Llorca	2x	0.3190079981805087	2x
1047	No Blow	NA	0.3523179561047724	2x
1048	Red Cox's Pomona	NA	0.38257647549372653	2x
1049	Magnolia Gold	NA	0.3651302073461961	2x
1050	Notaire	3x	0.5085193889541716	3x
1051	Paragon	3x	0.4942856601341875	3x
1052	Pott's Seedling	NA	0.3586293165535802	2x
1053	Major	NA	0.32781168265039234	2x
1054	Mannington Pearmain	NA	0.3894279974223873	2x
1055	Red Joaneting	NA	0.3327963306925439	2x
1056	Renetta Dorata	2x	0.34486941359311624	2x
1057	Malabols	NA	0.33316591486296954	2x
1058	Peck Pleasant	NA	0.32569841931693266	2x
1059	Rougemont	NA	0.4482771691747849	3x
1060	Martha	NA	0.3232345248474281	2x
1061	Norhey	NA	0.29194306508472007	2x
1062	Rossoshanskoje Polosatoje	NA	0.35020469277131266	2x
1063	Reinette Thouin	2x	0.34842310753951705	2x
1064	Oetwiler Renette	NA	0.34576020620901404	2x
1065	Pewaukee	2x	0.4625298510291498	3x
1066	Mingan	NA	0.3620124331905538	2x
1067	Ortley	NA	0.3455138167620636	2x
1068	Red Ralls	2x	0.5069557636177552	3x
1069	McClintock Grimes	4x	0.35173041203896743	2x
1070	Nanot	2x	0.349692960843031	2x
1071	Red Cinnamon	2x	0.3841021947613813	2x
1072	Reine des Pommes	2x	0.3177950039801372	2x
1073	Nugget	NA	0.33401880141010576	2x
1074	Peau de Vache	3x	0.48467647170311967	3x
1075	Rambourg d'Automme	NA	0.31881846783670065	2x
1077	Puregold	NA	0.34294568060346464	2x
1078	Mottais	2x	0.3259637617982639	2x
1079	Northern Lights	NA	0.32317766574428564	2x
1080	Mill End	NA	0.33701338084227284	2x
1081	Pumpkin Sweet	NA	0.360155035821235	2x
1082	Paulared	NA	0.3645331867632008	2x
1083	Reinette d' Anjou	3x	0.551343770137599	3x
1084	Paides Ziemas Abols	NA	0.3367954209468936	2x
1085	Medina	NA	0.3793449831317994	2x
1086	Pomme Grise	2x	0.3642299382131079	2x
1087	Peypring Cerueuko	NA	0.33353549903339524	2x
1088	Quindell	NA	0.3766441757325348	2x
1089	Ogden	NA	0.36526287858686174	2x
1090	Reneta Woskowa	NA	0.44549107312080666	3x
1093	Mio	NA	0.35997498199461736	2x
1094	Lovell	NA	0.3928111140593609	2x
1095	Mr. Prothero	NA	0.4833971418824154	3x
1096	Redhook	NA	0.48975588491717525	3x
1097	Oratia Beauty	NA	0.4526647966339411	3x
1098	Mariborka	NA	0.3389371138319245	2x
1099	Pervenec Samarkanda	NA	0.34129676661233466	2x
1100	Red Australian Rome Beauty	2x	0.37473939577726395	2x
1101	Reineta do Caravia	2x	0.38866987604715514	2x
1102	Malling Kent	NA	0.34215912967666123	2x
1103	Melba	NA	0.37301466964861074	2x
1104	Rose de Benauge	NA	0.3511333914559721	2x
1105	Reinette Jaeghers	3x	0.42118380652742504	2x
1106	Red Spitzenburg	NA	0.37969561426784426	2x
1107	Potter Cox	NA	0.31930177021341116	2x
1108	Nico	NA	0.36097001629960956	2x
1109	Mother	NA	0.36186080891550737	2x
1110	Red Canel	NA	0.46989310488609226	3x
1111	Red Astrachan	NA	0.3466983814108639	2x
1112	Obilnoye	NA	0.3576437587657784	2x
1113	Ottawa 4	NA	0.31179636859861265	2x
1114	Oldenburg	NA	0.35173041203896743	2x
1115	Narjadnoye Crysmskoye	NA	0.34140100830142905	2x
1116	Lowry	NA	0.37092983586672224	2x
1118	Norda	NA	0.3367954209468936	2x
1119	Quastresse	NA	0.36486486486486486	2x
1120	Michaelmas Red	NA	0.4941435123763315	3x
1121	Manche Rouge	2x	0.3685512300519313	2x
1122	Melon	NA	0.3340851370304386	2x
1123	Maude	NA	0.3866987604715515	2x
1124	Red Dougherty	2x	0.348044046851901	2x
1125	Reinette van Ekenstein	3x	0.43886698760471554	3x
1126	Rambour Franc	NA	0.366494825821614	2x
1127	Ruhm aus Kirchwarder	2x	0.3685417535347409	2x
1129	Smordodina	NA	0.37207649444676094	2x
1130	Twistbody Jersey	2x	0.3599370759258557	2x
1131	Starking	NA	0.4648136916720367	3x
1132	Yellow Delicious	NA	0.3441871043554073	2x
1133	Trembletts Bitter	2x	0.32738523937682423	2x
1134	Royal Jersey	2x	0.38401690610666767	2x
1135	Suislepas Rozabols	NA	0.3191596224555551	2x
1136	Vilberie	3x	0.453157575527842	3x
1137	Seestermuher Zitronenapfel	NA	0.364656381486676	2x
1138	Yellow Arkad	NA	0.311663697357947	2x
1139	Surpasse Frequin	NA	0.48538721049239986	3x
1140	Stafford	NA	0.3750047382585952	2x
1141	Tilsith	2x	0.34878321519275235	2x
1142	Saltcote Pipin	NA	0.37084454721200866	2x
1143	Teint Fraise	2x	0.5082635229900307	3x
1144	Spasserud	2x	0.35409954133656796	2x
1145	Schoner aus Miltenberg	NA	0.3289867707820022	2x
1146	Sharon	NA	0.36863651870664493	2x
1147	Stone Pippin	NA	0.37007694931958607	2x
1148	Teign Harvey	2x	0.3299533755354232	2x
1150	Sipolins	NA	0.36818164588150565	2x
1151	Wainwright	NA	0.33225616921269097	2x
1152	Williams	NA	0.3914749251355142	2x
1153	Sundance	2x	0.35843030969258177	2x
1154	Souvenir de Fernand Cognet	NA	0.3212160266858724	2x
1155	Zoete Ermgaard	2x	0.34742807323452485	2x
1156	White Jersey	2x	0.3325594177627838	2x
1157	Spur Winter Banana	NA	0.3677267730563663	2x
1158	Tasty	NA	0.44688412114779574	3x
1159	Wright	NA	0.3650354421742921	2x
1160	Tydemans Early Worcester	NA	0.3553125355369395	2x
1161	Stroming	NA	0.3403112088245328	2x
1162	Zimnieje Piervoskhodnoie	NA	0.47379742996853796	3x
1163	William Crump	2x	0.36568932186042985	2x
1164	Signe Tillisch	NA	0.4014347447026269	2x
1165	Tom Putt	3x	0.44902581403282665	3x
1167	Yellow Bellflower	NA	0.5624218187331792	3x
1168	Safstaholm	NA	0.33222773966111974	2x
1169	Stembridge Cluster	2x	0.339373033622683	2x
1170	Trebu	NA	0.364419468556916	2x
1171	Wealthy	NA	0.38702096205602515	2x
1172	Uralskoje Nalivnoje	NA	0.3046131685682878	2x
1173	Sharopa	3x	0.4048557674083621	2x
1174	Rubra Precoce Breviglieri	NA	0.30411091315719646	2x
1175	Tioga	NA	0.36989689549296845	2x
1176	Suvorovets	NA	0.33844433493802356	2x
1177	Slocan	NA	0.3385864826958796	2x
1184	Sensacion	NA	0.3864713240589818	2x
1185	San Jacinto	NA	0.3448030779727834	2x
1186	San Juan	NA	0.35568211970736513	2x
1187	Spencer	NA	0.37780031082976384	2x
1189	Worcester Pearmain	NA	0.3631211857018309	2x
1190	Slor	NA	0.48544406959554226	3x
1192	Saivanskaiya(Apple-Tree From Saivan)	NA	0.3433057882566999	2x
1193	Royale d'Angleterre	NA	0.5207914787157424	3x
1194	Sylvia	NA	0.3400742958947727	2x
1195	Sunset	NA	0.3106876160873356	2x
1196	Suislepper	NA	0.33366817027406087	2x
1197	Snow	NA	0.369015579394261	2x
1198	Toko	NA	0.33643531329365833	2x
1199	Stahls Prinz	NA	0.4011125431181532	2x
1200	Beautiful Arcade	NA	0.30392138281338843	2x
1205	St. Anna Rode Boskoop	NA	0.4682062848262007	3x
1206	Tayeshnoe	NA	0.33714605208293846	2x
1207	Sweet Caroline	NA	0.38349569766119557	2x
1209	Shawnee	NA	0.3614154126075585	2x
1210	Smokehouse	NA	0.4792559038702096	3x
1211	Tohoku 2	NA	0.5424927030817633	3x
1212	Uljanisceva	NA	0.3680110685720784	2x
1213	Sparreholm	NA	0.3108108108108108	2x
1215	Vogelcalville	NA	0.3481767180925666	2x
1216	Ambrosia	NA	0.35801334293620407	2x
1218	Charlotte	NA	0.35918843106781395	2x
1221	Greensleeves	NA	0.5014878131988931	3x
1222	Greensleeves	NA	0.38216898525453924	2x
1223	Honeycrisp	NA	0.3147625184792085	2x
1224	KAR 28	NA	0.3537015276145711	2x
1226	KAS 47	NA	0.3116447443235662	2x
1227	KAS 67	NA	0.3347105871650051	2x
1228	Macoun	2x	0.29806489518971985	2x
1230	Milwaukee	NA	0.3700864258367765	2x
1232	SweeTango	NA	0.3493423297069861	2x
1233	Ribston	3x	0.4690876009249081	3x
1238	Sinta	NA	0.3197850725901217	2x
1239	Sinta	NA	0.3206379591372579	2x
1240	Balancier	NA	0.47989083052196657	3x
1301	Niedzwetzkyana	2x	0.20110117129752472	2x
1302	Niedzwetzkyana	2x	0.2010064061256207	2x
